# Within-host rhinovirus evolution in upper and lower respiratory tract highlights capsid variability and mutation-independent compartmentalization

**DOI:** 10.1101/2023.05.11.540440

**Authors:** Negar Makhsous, Stephanie Goya, Carlos Avendaño, Jason Rupp, Jane Kuypers, Keith R. Jerome, Michael Boeckh, Alpana Waghmare, Alexander L Greninger

**Author notes:** The authors contributed equally to this manuscript (Negar Makhsous, Stephanie Goya, Carlos Avendaño). ^#^Corresponding authors, **Corresponding author contact** Alexander L Greninger, 1616 Eastlake Ave East Suite 320, Seattle, WA 98102, Alpana Waghmare, 1100 Eastlake Ave East, E4-100, Seattle, WA 98109.

## Abstract

**Background:** Human rhinovirus (HRV) infections can progress from the upper (URT) to lower (LRT) respiratory tract in immunocompromised individuals, causing high rates of fatal pneumonia. Little is known about how HRV evolves within hosts during infection.

**Methods:** We sequenced HRV complete genomes from 12 hematopoietic cell transplant patients with prolonged infection for up to 190 days from both URT (nasal wash, NW) and LRT (bronchoalveolar lavage, BAL) specimens. Metagenomic (mNGS) and amplicon-based NGS were used to study the emergence and evolution of intra-host single nucleotide variants (iSNVs).

**Results:** Identical HRV intra-host populations in matched NW and BAL specimens indicated no genetic adaptation is required for HRV to progress from URT to LRT. Microbial composition between matched NW and BAL confirmed no cross-contamination during sampling procedure. Coding iSNVs were 2.3-fold more prevalent in capsid over non-structural genes, adjusted for length. iSNVs modeled onto HRV capsid structures were significantly more likely to be found in surface residues, but were not preferentially located in known HRV neutralizing antibody epitopes. Newly emergent, serotype-matched iSNV haplotypes from immunocompromised individuals from 2008-2010 could be detected in Seattle-area community HRV sequences from 2020-2021.

**Conclusion:** HRV infections in immunocompromised hosts can progress from URT to LRT with no specific evolutionary requirement. Capsid proteins carry the highest variability and emergent mutations can be detected in other, including future, HRV sequences.
