## Supplemental tables for "Within-host rhinovirus evolution in upper and lower respiratory tract highlights capsid variability and mutation-independent compartmentalization"

### Sheet: TableS1_All_iSNVs_Full
Sample	Amino Acid Change	Position	AF	Change	VP	NucleotideChange	LetterChange	Syn	Depth	Passage	NucCorrect	AminoCorrect	MatPeptide	Patient	Sample ID	Day	Sequencing Method	Serotype
SRR8356913	1B D88D	1022	38.32	D88D	2	T264C	T to C	synonymous SNV	381	0	T264C	D88D	1B: D88D; T264C	S03	BAL3	28	PCR-tiling	B97
SRR8356913	1C G89D	1807	31.81	G89D	3	G266A	G to A	nonsynonymous SNV	11380	0	G266A	G89D	1C: G89D; G266A	S03	BAL3	28	PCR-tiling	B97
SRR8356913	1C T180I	2080	15.4	T180I	3	C539T	C to T	nonsynonymous SNV	15651	0	C539T	T180I	1C: T180I; C539T	S03	BAL3	28	PCR-tiling	B97
SRR8356913	1C G185G	2096	13.8	G185G	3	C555T	C to T	synonymous SNV	13931	0	C555T	G185G	1C: G185G; C555T	S03	BAL3	28	PCR-tiling	B97
SRR8356913	1C T225T	2216	23.89	T225T	3	T675C	T to C	synonymous SNV	9800	0	T675C	T225T	1C: T225T; T675C	S03	BAL3	28	PCR-tiling	B97
SRR8356913	1D V11V	2282	13.33	V11V	1	C33T	C to T	synonymous SNV	7484	0	C33T	V11V	1D: V11V; C33T	S03	BAL3	28	PCR-tiling	B97
SRR8356913	1D T53T	2408	38.19	T53T	1	C159T	C to T	synonymous SNV	4581	0	C159T	T53T	1D: T53T; C159T	S03	BAL3	28	PCR-tiling	B97
SRR8356913	1D S172S	2765	13.15	S172S	1	A516G	A to G	synonymous SNV	15708	0	A516G	S172S	1D: S172S; A516G	S03	BAL3	28	PCR-tiling	B97
SRR8356913	1D N198S	2842	15.2	N198S	1	A593G	A to G	nonsynonymous SNV	9878	0	A593G	N198S	1D: N198S; A593G	S03	BAL3	28	PCR-tiling	B97
SRR8356913	1D I224M	2921	30.28	I224M	1	A672G	A to G	nonsynonymous SNV	4358	0	A672G	I224M	1D: I224M; A672G	S03	BAL3	28	PCR-tiling	B97
SRR8356913	1D G267G	3050	17.33	G267G	1	T801C	T to C	synonymous SNV	4362	0	T801C	G267G	1D: G267G; T801C	S03	BAL3	28	PCR-tiling	B97
SRR8356917	1A T28T	635	11.01	T28T	4	C84T	C to T	synonymous SNV	218	1	C84T	T28T	1A: T28T; C84T	S03	NW3	29	mNGS + PCR-tiling	B97
SRR8356917	1B D88D	1022	99.17	D88D	2	T264C	T to C	synonymous SNV	240	1	T264C	D88D	1B: D88D; T264C	S03	NW3	29	mNGS + PCR-tiling	B97
SRR8356917	1C T180I	2080	20.61	T180I	3	C539T	C to T	nonsynonymous SNV	263	1	C539T	T180I	1C: T180I; C539T	S03	NW3	29	mNGS + PCR-tiling	B97
SRR8356917	1C G185G	2096	20	G185G	3	C555T	C to T	synonymous SNV	235	1	C555T	G185G	1C: G185G; C555T	S03	NW3	29	mNGS + PCR-tiling	B97
SRR8356917	1C T225T	2216	35.52	T225T	3	T675C	T to C	synonymous SNV	183	1	T675C	T225T	1C: T225T; T675C	S03	NW3	29	mNGS + PCR-tiling	B97
SRR8356917	1D V11V	2282	14.39	V11V	1	C33T	C to T	synonymous SNV	139	1	C33T	V11V	1D: V11V; C33T	S03	NW3	29	mNGS + PCR-tiling	B97
SRR8356917	1D D81D	2492	14.61	D81D	1	C243T	C to T	synonymous SNV	309	1	C243T	D81D	1D: D81D; C243T	S03	NW3	29	mNGS + PCR-tiling	B97
SRR8356917	1D R123R	2618	11.33	R123R	1	A369G	A to G	synonymous SNV	353	1	A369G	R123R	1D: R123R; A369G	S03	NW3	29	mNGS + PCR-tiling	B97
SRR8356917	1D S172S	2765	38.55	S172S	1	A516G	A to G	synonymous SNV	179	1	A516G	S172S	1D: S172S; A516G	S03	NW3	29	mNGS + PCR-tiling	B97
SRR8356917	1D I224M	2921	33.78	I224M	1	A672G	A to G	nonsynonymous SNV	148	1	A672G	I224M	1D: I224M; A672G	S03	NW3	29	mNGS + PCR-tiling	B97
SRR8356917	1D G267G	3050	20.42	G267G	1	T801C	T to C	synonymous SNV	142	1	T801C	G267G	1D: G267G; T801C	S03	NW3	29	mNGS + PCR-tiling	B97
SRR8356925	1B_(VP2) E137E	1161	19.15	E137E	2	A411G	A to G	synonymous SNV	517	12	A411G	E137E	1B_(VP2): E137E; A411G	S09	BAL9b	12	mNGS	A102
SRR8356925	1B_(VP2) N166K	1248	26.26	N166K	2	C498A	C to A	nonsynonymous SNV	636	12	C498A	N166K	1B_(VP2): N166K; C498A	S09	BAL9b	12	mNGS	A102
SRR8356925	1C_(VP3) I85I	1791	12.42	I85I	3	C255T	C to T	synonymous SNV	307	12	C255T	I85I	1C_(VP3): I85I; C255T	S09	BAL9b	12	mNGS	A102
SRR8356925	1C_(VP3) Q185R	2090	58.71	Q185R	3	A554G	A to G	nonsynonymous SNV	419	12	A554G	Q185R	1C_(VP3): Q185R; A554G	S09	BAL9b	12	mNGS	A102
SRR8356925	1D_(VP1) K275E	3073	27.27	K275E	1	A823G	A to G	nonsynonymous SNV	276	12	A823G	K275E	1D_(VP1): K275E; A823G	S09	BAL9b	12	mNGS	A102
SRR8356925	1D_(VP1) I293I	3129	36.07	I293I	1	T879C	T to C	synonymous SNV	244	12	T879C	I293I	1D_(VP1): I293I; T879C	S09	BAL9b	12	mNGS	A102
SRR8356926	1B_(VP2) T74A	970	24.24	T74A	2	A220G	A to G	nonsynonymous SNV	99	0	A220G	T74A	1B_(VP2): T74A; A220G	S09	BAL9a	0	mNGS	A102
SRR8356926	1B_(VP2) I123V	1117	25.74	I123V	2	A367G	A to G	nonsynonymous SNV	136	0	A367G	I123V	1B_(VP2): I123V; A367G	S09	BAL9a	0	mNGS	A102
SRR8356926	1C_(VP3) E45E	1671	11.27	E45E	3	A135G	A to G	synonymous SNV	71	0	A135G	E45E	1C_(VP3): E45E; A135G	S09	BAL9a	0	mNGS	A102
SRR8356926	1C_(VP3) I82I	1782	18.1	I82I	3	C246T	C to T	synonymous SNV	106	0	C246T	I82I	1C_(VP3): I82I; C246T	S09	BAL9a	0	mNGS	A102
SRR8356926	1D_(VP1) Q44Q	2382	28.95	Q44Q	1	A132G	A to G	synonymous SNV	76	0	A132G	Q44Q	1D_(VP1): Q44Q; A132G	S09	BAL9a	0	mNGS	A102
SRR8356926	1D_(VP1) Y205Y	2865	31.87	Y205Y	1	T615C	T to C	synonymous SNV	160	0	T615C	Y205Y	1D_(VP1): Y205Y; T615C	S09	BAL9a	0	mNGS	A102
SRR8356905	1B T137I	1229	11.81	T137I	2	C410T	C to T	nonsynonymous SNV	145	13	C410T	T137I	1B: T137I; C410T	S08	BAL8	13	mNGS	A78
SRR8356905	1B V140I	1237	14.89	V140I	2	G418A	G to A	nonsynonymous SNV	141	13	G418A	V140I	1B: V140I; G418A	S08	BAL8	13	mNGS	A78
SRR8356905	1B I155T	1283	22.37	I155T	2	T464C	T to C	nonsynonymous SNV	152	13	T464C	I155T	1B: I155T; T464C	S08	BAL8	13	mNGS	A78
SRR8356905	1B N164S	1310	24.84	N164S	2	A491G	A to G	nonsynonymous SNV	158	13	A491G	N164S	1B: N164S; A491G	S08	BAL8	13	mNGS	A78
SRR8356905	1C S104N	1922	11.21	S104N	3	G311A	G to A	nonsynonymous SNV	116	13	G311A	S104N	1C: S104N; G311A	S08	BAL8	13	mNGS	A78
SRR8356905	1D G72G	2541	15.45	G72G	1	A216G	A to G	synonymous SNV	110	13	A216G	G72G	1D: G72G; A216G	S08	BAL8	13	mNGS	A78
SRR8356905	1D M154I	2787	100	M154I	1	G462A	G to A	nonsynonymous SNV	92	13	G462A	M154I	1D: M154I; G462A	S08	BAL8	13	mNGS	A78
SRR8356905	1D T219A	2980	13.58	T219A	1	A655G	A to G	nonsynonymous SNV	162	13	A655G	T219A	1D: T219A; A655G	S08	BAL8	13	mNGS	A78
SRR8356905	1D Y263H	3112	21.21	Y263H	1	T787C	T to C	nonsynonymous SNV	100	13	T787C	Y263H	1D: Y263H; T787C	S08	BAL8	13	mNGS	A78
SRR8356916	1B S160L	1298	16.63	S160L	2	C479T	C to T	nonsynonymous SNV	11422	0	C479T	S160L	1B: S160L; C479T	S08	NW8	0	mNGS	A78
SRR8356916	1C V199V	2208	10.85	V199V	3	A597G	A to G	synonymous SNV	4629	0	A597G	V199V	1C: V199V; A597G	S08	NW8	0	mNGS	A78
SRR8356916	1D M154I	2787	37.73	M154I	1	G462A	G to A	nonsynonymous SNV	3868	0	G462A	M154I	1D: M154I; G462A	S08	NW8	0	mNGS	A78
SRR8356924	1B D84D	982	23.47	D84D	2	C252T	C to T	synonymous SNV	98	190	C252T	D84D	1B: D84D; C252T	S10	BAL10b	190	mNGS	A39
SRR8356924	1B N145K	1165	97.09	N145K	2	C435A	C to A	nonsynonymous SNV	209	190	C435A	N145K	1B: N145K; C435A	S10	BAL10b	190	mNGS	A39
SRR8356924	1B L184L	1282	98.77	L184L	2	C552T	C to T	synonymous SNV	81	190	C552T	L184L	1B: L184L; C552T	S10	BAL10b	190	mNGS	A39
SRR8356924	1C H29Q	1612	96.13	H29Q	3	C87G	C to G	nonsynonymous SNV	1241	190	C87G	H29Q	1C: H29Q; C87G	S10	BAL10b	190	mNGS	A39
SRR8356924	1D P25S	2312	87.1	P25S	1	C73T	C to T	nonsynonymous SNV	93	190	C73T	P25S	1D: P25S; C73T	S10	BAL10b	190	mNGS	A39
SRR8356924	1D L34L	2339	19.08	L34L	1	C100T	C to T	synonymous SNV	152	190	C100T	L34L	1D: L34L; C100T	S10	BAL10b	190	mNGS	A39
SRR8356924	1D C76C	2467	15.28	C76C	1	T228C	T to C	synonymous SNV	144	190	T228C	C76C	1D: C76C; T228C	S10	BAL10b	190	mNGS	A39
SRR8356924	1D K110K	2569	36.69	K110K	1	A330G	A to G	synonymous SNV	139	190	A330G	K110K	1D: K110K; A330G	S10	BAL10b	190	mNGS	A39
SRR8356924	1D M141T	2661	12.11	M141T	1	T422C	T to C	nonsynonymous SNV	190	190	T422C	M141T	1D: M141T; T422C	S10	BAL10b	190	mNGS	A39
SRR8356924	1D Y191Y	2812	10.39	Y191Y	1	T573C	T to C	synonymous SNV	337	190	T573C	Y191Y	1D: Y191Y; T573C	S10	BAL10b	190	mNGS	A39
SRR8356924	1D V244I	2969	53.93	V244I	1	G730A	G to A	nonsynonymous SNV	521	190	G730A	V244I	1D: V244I; G730A	S10	BAL10b	190	mNGS	A39
SRR8356907	1A V57A	767	10.26	V57A	4	T170C	T to C	nonsynonymous SNV	156	5	T170C	V57A	1A: V57A; T170C	S05	BAL5	20	mNGS	A57
SRR8356907	1B G150G	1254	15.03	G150G	2	T450C	T to C	synonymous SNV	346	5	T450C	G150G	1B: G150G; T450C	S05	BAL5	20	mNGS	A57
SRR8356907	1B S261N	1586	10.13	S261N	2	G782A	G to A	nonsynonymous SNV	387	5	G782A	S261N	1B: S261N; G782A	S05	BAL5	20	mNGS	A57
SRR8356907	1D Y89Y	2571	11.76	Y89Y	1	C267T	C to T	synonymous SNV	68	5	C267T	Y89Y	1D: Y89Y; C267T	S05	BAL5	20	mNGS	A57
SRR8356907	1D T260K	3083	32.11	T260K	1	C779A	C to A	nonsynonymous SNV	246	5	C779A	T260K	1D: T260K; C779A	S05	BAL5	20	mNGS	A57
SRR8356930	1C I85I	1845	21.4	I85I	3	C255T	C to T	synonymous SNV	542	0	C255T	I85I	1C: I85I; C255T	S05	NW5	15	mNGS	A57
SRR8356930	1D K232Q	2998	11.99	K232Q	1	A694C	A to C	nonsynonymous SNV	534	0	A694C	K232Q	1D: K232Q; A694C	S05	NW5	15	mNGS	A57
SRR8356908	1A K34K	721	23.61	K34K	4	A102G	A to G	synonymous SNV	1598	1	A102G	K34K	1A: K34K; A102G	S04	BAL4	9	mNGS + PCR-tiling	B06
SRR8356908	1B H130H	1216	23.82	H130H	2	T390C	T to C	synonymous SNV	2723	1	T390C	H130H	1B: H130H; T390C	S04	BAL4	9	mNGS + PCR-tiling	B06
SRR8356908	1B G137G	1237	25.4	G137G	2	G411A	G to A	synonymous SNV	2684	1	G411A	G137G	1B: G137G; G411A	S04	BAL4	9	mNGS + PCR-tiling	B06
SRR8356908	1B V200I	1424	82.63	V200I	2	G598A	G to A	nonsynonymous SNV	2194	1	G598A	V200I	1B: V200I; G598A	S04	BAL4	9	mNGS + PCR-tiling	B06
SRR8356908	1D Q29Q	2407	19.85	Q29Q	1	G87A	G to A	synonymous SNV	2332	1	G87A	Q29Q	1D: Q29Q; G87A	S04	BAL4	9	mNGS + PCR-tiling	B06
SRR8356908	1D E95G	2604	12.2	E95G	1	A284G	A to G	nonsynonymous SNV	1436	1	A284G	E95G	1D: E95G; A284G	S04	BAL4	9	mNGS + PCR-tiling	B06
SRR8356908	1D N198S	2913	10.02	N198S	1	A593G	A to G	nonsynonymous SNV	1658	1	A593G	N198S	1D: N198S; A593G	S04	BAL4	9	mNGS + PCR-tiling	B06
SRR8356908	1D N198N	2914	14.6	N198N	1	C594T	C to T	synonymous SNV	1653	1	C594T	N198N	1D: N198N; C594T	S04	BAL4	9	mNGS + PCR-tiling	B06
SRR8356908	1D T265A	3113	79.01	T265A	1	A793G	A to G	nonsynonymous SNV	1521	1	A793G	T265A	1D: T265A; A793G	S04	BAL4	9	mNGS + PCR-tiling	B06
SRR8356908	1D K282R	3165	20.55	K282R	1	A845G	A to G	nonsynonymous SNV	1702	1	A845G	K282R	1D: K282R; A845G	S04	BAL4	9	mNGS + PCR-tiling	B06
SRR8356919	1B F97F	1117	14.94	F97F	2	C291T	C to T	synonymous SNV	2878	0	C291T	F97F	1B: F97F; C291T	S04	NW4	8	PCR-tiling	B06
SRR8356919	1B V200I	1424	40.86	V200I	2	G598A	G to A	nonsynonymous SNV	5467	0	G598A	V200I	1B: V200I; G598A	S04	NW4	8	PCR-tiling	B06
SRR8356919	1C P3P	1621	12.64	P3P	3	A9G	A to G	synonymous SNV	6601	0	A9G	P3P	1C: P3P; A9G	S04	NW4	8	PCR-tiling	B06
SRR8356919	1C R33R	1711	23.9	R33R	3	A99G	A to G	synonymous SNV	6626	0	A99G	R33R	1C: R33R; A99G	S04	NW4	8	PCR-tiling	B06
SRR8356919	1C D177E	2143	28.5	D177E	3	C531A	C to A	nonsynonymous SNV	4170	0	C531A	D177E	1C: D177E; C531A	S04	NW4	8	PCR-tiling	B06
SRR8356919	1D G3D	2328	17.68	G3D	1	G8A	G to A	nonsynonymous SNV	975	0	G8A	G3D	1D: G3D; G8A	S04	NW4	8	PCR-tiling	B06
SRR8356919	1D N61S	2502	13.48	N61S	1	A182G	A to G	nonsynonymous SNV	1654	0	A182G	N61S	1D: N61S; A182G	S04	NW4	8	PCR-tiling	B06
SRR8356919	1D E95G	2604	24.26	E95G	1	A284G	A to G	nonsynonymous SNV	2042	0	A284G	E95G	1D: E95G; A284G	S04	NW4	8	PCR-tiling	B06
SRR8356919	1D N100N	2620	17.12	N100N	1	T300C	T to C	synonymous SNV	2041	0	T300C	N100N	1D: N100N; T300C	S04	NW4	8	PCR-tiling	B06
SRR8356919	1D P155S	2783	15.52	P155S	1	C463T	C to T	nonsynonymous SNV	2978	0	C463T	P155S	1D: P155S; C463T	S04	NW4	8	PCR-tiling	B06
SRR8356919	1D D220H	2978	36.68	D220H	1	G658C	G to C	nonsynonymous SNV	3056	0	G658C	D220H	1D: D220H; G658C	S04	NW4	8	PCR-tiling	B06
SRR8356919	1D T265A	3113	42.08	T265A	1	A793G	A to G	nonsynonymous SNV	3422	0	A793G	T265A	1D: T265A; A793G	S04	NW4	8	PCR-tiling	B06
SRR8356920	VP1 E64V	2427	10.23	E64V	1	A191T	A to T	nonsynonymous SNV	88	0	A191T	E64V	VP1: E64V; A191T	S02	NW2	0	mNGS	C36
SRR8356927	VP1 R192K	2792	100	R192K	1	G575A	G to A	nonsynonymous SNV	193	36	G575A	R192K	VP1: R192K; G575A	S12	BAL12b	108	mNGS	C28
SRR8356927	VP2 I32V	814	99.11	I32V	2	A94G	A to G	nonsynonymous SNV	224	36	A94G	I32V	VP2: I32V; A94G	S12	BAL12b	108	mNGS	C28
SRR8356927	VP2 G137S	1129	88.36	G137S	2	G409A	G to A	nonsynonymous SNV	232	36	G409A	G137S	VP2: G137S; G409A	S12	BAL12b	108	mNGS	C28
SRR8356928	VP1 K140E	2635	32.22	K140E	1	A418G	A to G	nonsynonymous SNV	360	0	A418G	K140E	VP1: K140E; A418G	S12	BAL12a	72	mNGS	C28
SRR8356928	VP1 V189I	2782	13.35	V189I	1	G565A	G to A	nonsynonymous SNV	428	0	G565A	V189I	VP1: V189I; G565A	S12	BAL12a	72	mNGS	C28
SRR8356928	VP2 G137S	1129	46.5	G137S	2	G409A	G to A	nonsynonymous SNV	600	0	G409A	G137S	VP2: G137S; G409A	S12	BAL12a	72	mNGS	C28
SRR8356906	1B_(VP2) I28V	871	37.25	I28V	2	A82G	A to G	nonsynonymous SNV	51	0	A82G	I28V	1B_(VP2): I28V; A82G	S11	BAL11a	30	mNGS + PCR-tiling	A82
SRR8356906	1D_(VP1) T188I	2843	16	T188I	1	C563T	C to T	nonsynonymous SNV	50	0	C563T	T188I	1D_(VP1): T188I; C563T	S11	BAL11a	30	mNGS + PCR-tiling	A82
SRR8356915	1A_(VP4) E45G	716	18.88	E45G	4	A134G	A to G	nonsynonymous SNV	2199	53	A134G	E45G	1A_(VP4): E45G; A134G	S11	NW11	83	mNGS + PCR-tiling	A82
SRR8356915	1A_(VP4) F46L	718	28.47	F46L	4	T136C	T to C	nonsynonymous SNV	2190	53	T136C	F46L	1A_(VP4): F46L; T136C	S11	NW11	83	mNGS + PCR-tiling	A82
SRR8356915	1B_(VP2) I28V	871	99.4	I28V	2	A82G	A to G	nonsynonymous SNV	2012	53	A82G	I28V	1B_(VP2): I28V; A82G	S11	NW11	83	mNGS + PCR-tiling	A82
SRR8356915	1B_(VP2) A29T	874	12.16	A29T	2	G85A	G to A	nonsynonymous SNV	2100	53	G85A	A29T	1B_(VP2): A29T; G85A	S11	NW11	83	mNGS + PCR-tiling	A82
SRR8356915	1B_(VP2) R73G	1006	41.57	R73G	2	A217G	A to G	nonsynonymous SNV	1893	53	A217G	R73G	1B_(VP2): R73G; A217G	S11	NW11	83	mNGS + PCR-tiling	A82
SRR8356915	1B_(VP2) N139N	1206	17.05	N139N	2	T417C	T to C	synonymous SNV	1709	53	T417C	N139N	1B_(VP2): N139N; T417C	S11	NW11	83	mNGS + PCR-tiling	A82
SRR8356915	1B_(VP2) E161G	1271	13.4	E161G	2	A482G	A to G	nonsynonymous SNV	3501	53	A482G	E161G	1B_(VP2): E161G; A482G	S11	NW11	83	mNGS + PCR-tiling	A82
SRR8356915	1B_(VP2) T163A	1276	16.26	T163A	2	A487G	A to G	nonsynonymous SNV	3805	53	A487G	T163A	1B_(VP2): T163A; A487G	S11	NW11	83	mNGS + PCR-tiling	A82
SRR8356915	1B_(VP2) T163I	1277	44.44	T163I	2	C488T	C to T	nonsynonymous SNV	3833	53	C488T	T163I	1B_(VP2): T163I; C488T	S11	NW11	83	mNGS + PCR-tiling	A82
SRR8356915	1B_(VP2) Y165S	1283	11.04	Y165S	2	A494C	A to C	nonsynonymous SNV	3935	53	A494C	Y165S	1B_(VP2): Y165S; A494C	S11	NW11	83	mNGS + PCR-tiling	A82
SRR8356915	1B_(VP2) V209I	1414	15.95	V209I	2	G625A	G to A	nonsynonymous SNV	5960	53	G625A	V209I	1B_(VP2): V209I; G625A	S11	NW11	83	mNGS + PCR-tiling	A82
SRR8356915	1B_(VP2) V209A	1415	13.99	V209A	2	T626C	T to C	nonsynonymous SNV	6260	53	T626C	V209A	1B_(VP2): V209A; T626C	S11	NW11	83	mNGS + PCR-tiling	A82
SRR8356915	1C_(VP3) Y57C	1739	10.4	Y57C	3	A170G	A to G	nonsynonymous SNV	5296	53	A170G	Y57C	1C_(VP3): Y57C; A170G	S11	NW11	83	mNGS + PCR-tiling	A82
SRR8356915	1C_(VP3) N142N	1995	41.76	N142N	3	C426T	C to T	synonymous SNV	7717	53	C426T	N142N	1C_(VP3): N142N; C426T	S11	NW11	83	mNGS + PCR-tiling	A82
SRR8356915	1C_(VP3) A171V	2081	20.3	A171V	3	C512T	C to T	nonsynonymous SNV	7778	53	C512T	A171V	1C_(VP3): A171V; C512T	S11	NW11	83	mNGS + PCR-tiling	A82
SRR8356915	1D_(VP1) E91G	2552	38.84	E91G	1	A272G	A to G	nonsynonymous SNV	5433	53	A272G	E91G	1D_(VP1): E91G; A272G	S11	NW11	83	mNGS + PCR-tiling	A82
SRR8356915	1D_(VP1) P128P	2664	11.42	P128P	1	T384C	T to C	synonymous SNV	8149	53	T384C	P128P	1D_(VP1): P128P; T384C	S11	NW11	83	mNGS + PCR-tiling	A82
SRR8356915	1D_(VP1) D136G	2687	55.61	D136G	1	A407G	A to G	nonsynonymous SNV	8353	53	A407G	D136G	1D_(VP1): D136G; A407G	S11	NW11	83	mNGS + PCR-tiling	A82
SRR8356915	1D_(VP1) T188I	2843	99.85	T188I	1	C563T	C to T	nonsynonymous SNV	10596	53	C563T	T188I	1D_(VP1): T188I; C563T	S11	NW11	83	mNGS + PCR-tiling	A82
SRR8356915	1D_(VP1) D215N	2923	18.26	D215N	1	G643A	G to A	nonsynonymous SNV	11708	53	G643A	D215N	1D_(VP1): D215N; G643A	S11	NW11	83	mNGS + PCR-tiling	A82
SRR8356922	1B_(VP2) I28V	871	99.54	I28V	2	A82G	A to G	nonsynonymous SNV	3461	43	A82G	I28V	1B_(VP2): I28V; A82G	S11	BAL11b	73	PCR-tiling	A82
SRR8356922	1B_(VP2) R73G	1006	12.05	R73G	2	A217G	A to G	nonsynonymous SNV	4752	43	A217G	R73G	1B_(VP2): R73G; A217G	S11	BAL11b	73	PCR-tiling	A82
SRR8356922	1B_(VP2) T163I	1277	44.88	T163I	2	C488T	C to T	nonsynonymous SNV	7267	43	C488T	T163I	1B_(VP2): T163I; C488T	S11	BAL11b	73	PCR-tiling	A82
SRR8356922	1B_(VP2) Y165S	1283	42.19	Y165S	2	A494C	A to C	nonsynonymous SNV	7422	43	A494C	Y165S	1B_(VP2): Y165S; A494C	S11	BAL11b	73	PCR-tiling	A82
SRR8356922	1C_(VP3) N142N	1995	34.24	N142N	3	C426T	C to T	synonymous SNV	13864	43	C426T	N142N	1C_(VP3): N142N; C426T	S11	BAL11b	73	PCR-tiling	A82
SRR8356922	1D_(VP1) E91G	2552	47.33	E91G	1	A272G	A to G	nonsynonymous SNV	8913	43	A272G	E91G	1D_(VP1): E91G; A272G	S11	BAL11b	73	PCR-tiling	A82
SRR8356922	1D_(VP1) D136G	2687	35.59	D136G	1	A407G	A to G	nonsynonymous SNV	16573	43	A407G	D136G	1D_(VP1): D136G; A407G	S11	BAL11b	73	PCR-tiling	A82
SRR8356922	1D_(VP1) T188I	2843	99.8	T188I	1	C563T	C to T	nonsynonymous SNV	19548	43	C563T	T188I	1D_(VP1): T188I; C563T	S11	BAL11b	73	PCR-tiling	A82
SRR8356922	1D_(VP1) D215H	2923	31.3	D215H	1	G643C	G to C	nonsynonymous SNV	20862	43	G643C	D215H	1D_(VP1): D215H; G643C	S11	BAL11b	73	PCR-tiling	A82
SRR8356923	1B_(VP2) K69K	996	85.67	K69K	2	A207G	A to G	synonymous SNV	4363	60	A207G	K69K	1B_(VP2): K69K; A207G	S11	BAL11c	90	PCR-tiling	A82
SRR8356923	1B_(VP2) K116K	1137	30.6	K116K	2	A348G	A to G	synonymous SNV	1625	60	A348G	K116K	1B_(VP2): K116K; A348G	S11	BAL11c	90	PCR-tiling	A82
SRR8356923	1B_(VP2) E159G	1265	79.9	E159G	2	A476G	A to G	nonsynonymous SNV	12327	60	A476G	E159G	1B_(VP2): E159G; A476G	S11	BAL11c	90	PCR-tiling	A82
SRR8356923	1C_(VP3) T31T	1662	83.12	T31T	3	A93G	A to G	synonymous SNV	16427	60	A93G	T31T	1C_(VP3): T31T; A93G	S11	BAL11c	90	PCR-tiling	A82
SRR8356923	1C_(VP3) S103C	1876	18.59	S103C	3	A307T	A to T	nonsynonymous SNV	21499	60	A307T	S103C	1C_(VP3): S103C; A307T	S11	BAL11c	90	PCR-tiling	A82
SRR8356923	1C_(VP3) S103N	1877	47.64	S103N	3	G308A	G to A	nonsynonymous SNV	21471	60	G308A	S103N	1C_(VP3): S103N; G308A	S11	BAL11c	90	PCR-tiling	A82
SRR8356923	1D_(VP1) Y146Y	2718	78.16	Y146Y	1	T438C	T to C	synonymous SNV	53146	60	T438C	Y146Y	1D_(VP1): Y146Y; T438C	S11	BAL11c	90	PCR-tiling	A82
SRR8356923	1D_(VP1) T188I	2843	97.12	T188I	1	C563T	C to T	nonsynonymous SNV	59627	60	C563T	T188I	1D_(VP1): T188I; C563T	S11	BAL11c	90	PCR-tiling	A82
SRR8356923	1D_(VP1) V203A	2888	85.72	V203A	1	T608C	T to C	nonsynonymous SNV	58787	60	T608C	V203A	1D_(VP1): V203A; T608C	S11	BAL11c	90	PCR-tiling	A82
SRR8356909	1B C112C	1129	35.29	C112C	2	C336T	C to T	synonymous SNV	34	0	C336T	C112C	1B: C112C; C336T	S07	BAL7a	0	mNGS+ PCR-tiling	A58
SRR8356909	1C D226D	2266	11.63	D226D	3	T678C	T to C	synonymous SNV	43	0	T678C	D226D	1C: D226D; T678C	S07	BAL7a	0	mNGS+ PCR-tiling	A58
SRR8356909	1C T237A	2297	25	T237A	3	A709G	A to G	nonsynonymous SNV	48	0	A709G	T237A	1C: T237A; A709G	S07	BAL7a	0	mNGS+ PCR-tiling	A58
SRR8356910	1B S76T	1019	45.79	S76T	2	T226A	T to A	nonsynonymous SNV	107	68	T226A	S76T	1B: S76T; T226A	S07	BAL7b	68	mNGS+ PCR-tiling	A58
SRR8356910	1B T147T	1234	33.77	T147T	2	C441T	C to T	synonymous SNV	77	68	C441T	T147T	1B: T147T; C441T	S07	BAL7b	68	mNGS+ PCR-tiling	A58
SRR8356910	1C P22P	1654	48.48	P22P	3	A66G	A to G	synonymous SNV	66	68	A66G	P22P	1C: P22P; A66G	S07	BAL7b	68	mNGS+ PCR-tiling	A58
SRR8356910	1C S74T	1808	33.33	S74T	3	T220A	T to A	nonsynonymous SNV	54	68	T220A	S74T	1C: S74T; T220A	S07	BAL7b	68	mNGS+ PCR-tiling	A58
SRR8356910	1C L129L	1973	24.07	L129L	3	C385T	C to T	synonymous SNV	54	68	C385T	L129L	1C: L129L; C385T	S07	BAL7b	68	mNGS+ PCR-tiling	A58
SRR8356910	1C A139V	2004	47.06	A139V	3	C416T	C to T	nonsynonymous SNV	51	68	C416T	A139V	1C: A139V; C416T	S07	BAL7b	68	mNGS+ PCR-tiling	A58
SRR8356910	1C Y183Y	2137	14	Y183Y	3	T549C	T to C	synonymous SNV	51	68	T549C	Y183Y	1C: Y183Y; T549C	S07	BAL7b	68	mNGS+ PCR-tiling	A58
SRR8356910	1D V154I	2762	45.1	V154I	1	G460A	G to A	nonsynonymous SNV	51	68	G460A	V154I	1D: V154I; G460A	S07	BAL7b	68	mNGS+ PCR-tiling	A58
SRR8356910	1D P185P	2857	34.43	P185P	1	T555C	T to C	synonymous SNV	61	68	T555C	P185P	1D: P185P; T555C	S07	BAL7b	68	mNGS+ PCR-tiling	A58
SRR8356910	1D Y200Y	2902	14.06	Y200Y	1	T600C	T to C	synonymous SNV	64	68	T600C	Y200Y	1D: Y200Y; T600C	S07	BAL7b	68	mNGS+ PCR-tiling	A58
SRR8356910	1D D270N	3110	44.44	D270N	1	G808A	G to A	nonsynonymous SNV	72	68	G808A	D270N	1D: D270N; G808A	S07	BAL7b	68	mNGS+ PCR-tiling	A58
SRR8356914	1B S76T	1019	100	S76T	2	T226A	T to A	nonsynonymous SNV	532	13	T226A	S76T	1B: S76T; T226A	S07	NW7	13	mNGS	A58
SRR8356914	1B N113N	1132	18.17	N113N	2	C339T	C to T	synonymous SNV	644	13	C339T	N113N	1B: N113N; C339T	S07	NW7	13	mNGS	A58
SRR8356914	1C L221L	2249	19.51	L221L	3	C661T	C to T	synonymous SNV	492	13	C661T	L221L	1C: L221L; C661T	S07	NW7	13	mNGS	A58
SRR8356914	1D D122D	2668	10.2	D122D	1	T366C	T to C	synonymous SNV	245	13	T366C	D122D	1D: D122D; T366C	S07	NW7	13	mNGS	A58
SRR8356904	1B E5E	753	50.47	E5E	2	A15G	A to G	synonymous SNV	428	5	A15G	E5E	1B: E5E; A15G	S06	BAL6	76	mNGS	A105
SRR8356929	1B V110I	1066	26.52	V110I	2	G328A	G to A	nonsynonymous SNV	8088	0	G328A	V110I	1B: V110I; G328A	S06	NW6	71	mNGS + PCR-tiling	A105
SRR8356929	1B K145R	1172	12.72	K145R	2	A434G	A to G	nonsynonymous SNV	2048	0	A434G	K145R	1B: K145R; A434G	S06	NW6	71	mNGS + PCR-tiling	A105
SRR8356929	1C T126T	1899	10.51	T126T	3	A378G	A to G	synonymous SNV	5518	0	A378G	T126T	1C: T126T; A378G	S06	NW6	71	mNGS + PCR-tiling	A105
SRR8356929	1C N177N	2052	13.85	N177N	3	T531C	T to C	synonymous SNV	2759	0	T531C	N177N	1C: N177N; T531C	S06	NW6	71	mNGS + PCR-tiling	A105
SRR8356929	1D A203T	2842	27.69	A203T	1	G607A	G to A	nonsynonymous SNV	8150	0	G607A	A203T	1D: A203T; G607A	S06	NW6	71	mNGS + PCR-tiling	A105
SRR8356929	1D Q226R	2912	16.58	Q226R	1	A677G	A to G	nonsynonymous SNV	7989	0	A677G	Q226R	1D: Q226R; A677G	S06	NW6	71	mNGS + PCR-tiling	A105

### Sheet: TableS2_CodingiSNV
Sample	AF	Change	VP	Patient	Sample ID	Day	Sequencing Method	Serotype	ChangeNum	1AYM_Position	1AYM_Position_Relative	Structure	VP_Epitope	residue_Epitope	REF_Epitope	site_Epitope	article_Epitope	1AYM_Position_Annotated_Epitope	Group	Interpentameter_Site	SurfaceArea	x	y	red	uc	sst	r	phi	psi	sasa	num_int	identity	ass_ene	solv_ene	bsa	cat	subunit
SRR8356913	31.81	G89D	3	S03	BAL3	28	PCR-tiling	B97	89	420	91	coil							2023-12-30	No		286	211	SER		Turn	137	57	14	6.2		-	0	0	0	core	B
SRR8356913	15.2	N198S	1	S03	BAL3	28	PCR-tiling	B97	198	758	191	strand							2023-12-30	No		322	176	TYR	1	Strand	129	51	28	2.7	5	-	-0.92	0.15	64.25	interface	A
SRR8356908	10.02	N198S	1	S04	BAL4	9	mNGS + PCR-tiling	B06	198	758	191	strand							9	No		322	176	TYR	1	Strand	129	51	28	2.7	5	-	-0.92	0.15	64.25	interface	A
SRR8356917	20.61	T180I	3	S03	NW3	29	mNGS + PCR-tiling	B97	180	511	182	turn							2023-12-30	No		264	215	THR	2	310Helix	138	79	11	76	2	-	-1.36	-0.63	65.43	interface	B
SRR8356917	33.78	I224M	1	S03	NW3	29	mNGS + PCR-tiling	B97	224	784	217	strand							2023-12-30	No		299	151	LEU		Strand	137	68	31	5.2		-	0	0	0	core	A
SRR8356908	82.63	V200I	2	S04	BAL4	9	mNGS + PCR-tiling	B06	200	269	201	strand							9	Yes		341	208	ILE	7	Strand	121	30	26	0.5	1	-	-0.17	-0.12	6.79	interface	C
SRR8356908	79.01	T265A	1	S04	BAL4	9	mNGS + PCR-tiling	B06	265	825	258	strand							9	No		311	176	HIS	1	Turn	146	56	26	37	3	-	-2.89	0.02	105.85	interface	A
SRR8356919	28.5	D177E	3	S04	NW4	8	PCR-tiling	B06	177	508	179	coil							8	No		275	202	THR	2	Turn	135	71	15	20.6	2	-	-0.9	-0.53	39.3	interface	B
SRR8356919	13.48	N61S	1	S04	NW4	8	PCR-tiling	B06	61	628	61	coil							8	No		276	199	THR	2	Bridge	115	71	16	5.2	1	-	-0.37	0.23	31.37	interface	A
SRR8356919	24.26	E95G	1	S04	NW4	8	PCR-tiling	B06	95	656	89	turn	1	95	HRV-B14	NIm-IA	2416951	E656N	8	No		293	138	ASN		AlphaHelix	153	73	34	82.8		-	0	0	0	surfout	A
SRR8356922	47.33	E91G	1	S11	BAL11b	73	PCR-tiling	A82		656	89	turn	1	95	HRV-B14	NIm-IA	2416951	E656N	68+	No	0.38	293	138	ASN		AlphaHelix	153	73	34	82.8		-	0	0	0	surfout	A
SRR8356919	15.52	P155S	1	S04	NW4	8	PCR-tiling	B06	155	714	147	turn							8	No		317	148	PRO	1	Turn	134	61	34	17.6	3	-	-1.48	-0.71	70.6	interface	A
SRR8356919	36.68	D220H	1	S04	NW4	8	PCR-tiling	B06	220	780	213	turn							8	No		316	159	ASP	1	Coil	134	59	31	47.6	1	-	-0.57	-0.22	28.95	interface	A
SRR8356922	31.3	D215H	1	S11	BAL11b	73	PCR-tiling	A82		780	213	turn							68+	No	0.22	316	159	ASP	1	Coil	134	59	31	47.6	1	-	-0.57	-0.22	28.95	interface	A
SRR8356920	10.23	E64V	1	S02	NW2	0	mNGS	C36	64	631	64	helix							0	No		280	188	GLU	1	310Helix	121	71	19	33.9	4	-	-4.21	1.71	152.04	interface	A
SRR8356927	99.11	I32V	2	S12	BAL12b	108	mNGS	C28	32	100	32	strand							68+	No		332	213	VAL	1	Strand	122	30	23	10.2	1	-	-0.86	-0.61	34.03	interface	C
SRR8356927	88.36	G137S	2	S12	BAL12b	108	mNGS	C28	137	205	137	turn							68+	No		322	184	LYS		Turn	151	48	26	50.8		-	0	0	0.31	surfout	C
SRR8356905	11.81	T137I	2	S08	BAL8	13	mNGS	A78		205	137	turn							2023-12-30	No	0.08	322	184	LYS		Turn	151	48	26	50.8		-	0	0	0.31	surfout	C
SRR8356928	32.22	K140E	1	S12	BAL12a	72	mNGS	C28	140	718	151	strand							68+	No		309	145	ILE		Coil	142	65	34	63.5		-	0	0	0	surfout	A
SRR8356905	100	M154I	1	S08	BAL8	13	mNGS	A78		718	151	strand							2023-12-30	No	0.19	309	145	ILE		Coil	142	65	34	63.5		-	0	0	0	surfout	A
SRR8356910	45.1	V154I	1	S07	BAL7b	68	mNGS+ PCR-tiling	A58		718	151	strand							68+	No	0.19	309	145	ILE		Coil	142	65	34	63.5		-	0	0	0	surfout	A
SRR8356928	13.35	V189I	1	S12	BAL12a	72	mNGS	C28	189	769	202	strand							68+	No		340	174	TYR		Turn	149	45	32	150.3		-	-1.06	-0.35	55.56	surfout	A
SRR8356929	27.69	A203T	1	S06	NW6	71	mNGS + PCR-tiling	A105		769	202	strand							68+	No	0.55	340	174	TYR		Turn	149	45	32	150.3		-	-1.06	-0.35	55.56	surfout	A
SRR8356925	26.26	N166K	2	S09	BAL9b	12	mNGS	A102		232	164	turn							2023-12-30	No	0.1	331	183	LYS		Turn	149	45	28	52.4		-	-1.19	0.18	35.54	surfout	C
SRR8356922	42.19	Y165S	2	S11	BAL11b	73	PCR-tiling	A82		232	164	turn							68+	No	0.1	331	183	LYS		Turn	149	45	28	52.4		-	-1.19	0.18	35.54	surfout	C
SRR8356925	58.71	Q185R	3	S09	BAL9b	12	mNGS	A102		514	185	turn							2023-12-30	No	0.05	271	217	SER		Coil	134	69	11	37.9		-	-0.03	0.03	3.11	surfout	B
SRR8356925	27.27	K275E	1	S09	BAL9b	12	mNGS	A102		834	267	coil							2023-12-30	No	0.35	307	195	SER		Turn	153	51	21	61.4		-	0	0	0	surfout	A
SRR8356910	44.44	D270N	1	S07	BAL7b	68	mNGS+ PCR-tiling	A58		834	267	coil							68+	No	0.35	307	195	SER		Turn	153	51	21	61.4		-	0	0	0	surfout	A
SRR8356926	24.24	T74A	2	S09	BAL9a	0	mNGS	A102		142	74	coil							0	No	0.61	331	219	THR		Turn	149	27	22	117.2		-	0	0	0	surfout	C
SRR8356926	25.74	I123V	2	S09	BAL9a	0	mNGS	A102		191	123	strand							0	No	0	325	215	LEU		Strand	134	31	21	0		-	-0.03	-0.02	1.21	core	C
SRR8356905	14.89	V140I	2	S08	BAL8	13	mNGS	A78		208	140	coil							2023-12-30	No	0.12	322	179	VAL		Turn	149	50	27	40		-	0	0	0.01	surfout	C
SRR8356905	22.37	I155T	2	S08	BAL8	13	mNGS	A78		223	155	helix							2023-12-30	No	0.19	338	208	GLU		Strand	146	31	25	65.2		-	0	0	0	surfout	C
SRR8356905	24.84	N164S	2	S08	BAL8	13	mNGS	A78		230	162	turn	2	162	HRV-B14	NIm-II	2416951	V230N	2023-12-30	No	0.43	332	189	ASN		Turn	153	42	27	78		-	0	0	0	surfout	C
SRR8356922	44.88	T163I	2	S11	BAL11b	73	PCR-tiling	A82		230	162	turn	2	162	HRV-B14	NIm-II	2416951	V230N	68+	No	0.43	332	189	ASN		Turn	153	42	27	78		-	0	0	0	surfout	C
SRR8356905	11.21	S104N	3	S08	BAL8	13	mNGS	A78		433	104	coil							2023-12-30	No	0	286	199	SER		AlphaHelix	132	63	17	0.1		-	0	0	0	core	B
SRR8356923	47.64	S103N	3	S11	BAL11c	90	PCR-tiling	A82		433	104	coil							68+	No	0	286	199	SER		AlphaHelix	132	63	17	0.1		-	0	0	0	core	B
SRR8356905	13.58	T219A	1	S08	BAL8	13	mNGS	A78		783	216	turn							2023-12-30	No	0	306	150	THR		Strand	138	65	32	6.2		-	0	0	0	core	A
SRR8356905	21.21	Y263H	1	S08	BAL8	13	mNGS	A78		827	260	coil							2023-12-30	No	0	315	170	HIS		Turn	138	56	28	18.3		-	-0.11	-0.06	4.93	surfout	A
SRR8356924	97.09	N145K	2	S10	BAL10b	190	mNGS	A39		213	145	strand							68+	No	0.52	343	187	LYS		310Helix	147	39	30	129.6		-	-0.29	-0.21	11.58	surfout	C
SRR8356929	12.72	K145R	2	S06	NW6	71	mNGS + PCR-tiling	A105		213	145	strand							68+	No	0.52	343	187	LYS		310Helix	147	39	30	129.6		-	-0.29	-0.21	11.58	surfout	C
SRR8356924	96.13	H29Q	3	S10	BAL10b	190	mNGS	A39		358	29	coil							68+	No	0.82	315	151	HIS	1	Coil	116	61	33	13.9	3	-	-3.69	-0.51	156.53	interface	B
SRR8356924	87.1	P25S	1	S10	BAL10b	190	mNGS	A39		592	25	coil							68+	Yes	0.62	283	255	PRO	1	Coil	115	2	7	63.5	1	-	-1.2	-0.85	47.5	interface	A
SRR8356924	12.11	M141T	1	S10	BAL10b	190	mNGS	A39		707	140	strand							68+	No	0	283	142	MET		Strand	140	77	32	0		-	0	0	0	core	A
SRR8356924	53.93	V244I	1	S10	BAL10b	190	mNGS	A39		810	243	turn							68+	No	0.01	301	174	THR		Strand	120	62	25	13		-	0	0	0.11	core	A
SRR8356907	10.26	V57A	4	S05	BAL5	20	mNGS	A57		57	57	helix							2023-12-30	Yes
SRR8356907	10.13	S261N	2	S05	BAL5	20	mNGS	A57		326	258	strand							2023-12-30	No	0.1	356	177	THR	1	Coil	137	39	35	10.2	1	-	-1.09	-0.71	45.16	interface	C
SRR8356907	32.11	T260K	1	S05	BAL5	20	mNGS	A57		826	259	coil							2023-12-30	No	0	310	171	THR	1	Turn	141	58	27	6.5	2	-	-0.71	-0.05	44.13	interface	A
SRR8356930	11.99	K232Q	1	S05	NW5	15	mNGS	A57		798	231	helix							2023-12-30	No	0.31	281	152	LYS	2	Strand	150	77	29	54.4	1	-	-0.63	0.06	19.07	interface	A
SRR8356915	18.88	E45G	4	S11	NW11	83	mNGS + PCR-tiling	A82		45	45	turn							68+	No
SRR8356915	28.47	F46L	4	S11	NW11	83	mNGS + PCR-tiling	A82		46	46	turn							68+	No
SRR8356915	12.16	A29T	2	S11	NW11	83	mNGS + PCR-tiling	A82		97	29	strand							68+	No	0	332	229	ALA	1	Coil	124	20	21	10.4	2	-	-0.91	-0.57	38.85	interface	C
SRR8356915	41.57	R73G	2	S11	NW11	83	mNGS + PCR-tiling	A82		141	73	coil							68+	No	0.23	330	225	SER		Turn	148	23	21	56.5		-	0	0	0	surfout	C
SRR8356915	13.4	E161G	2	S11	NW11	83	mNGS + PCR-tiling	A82		228	160	coil							68+	No	0.82	335	198	VAL		Coil	155	37	26	148.1		-	0	0	0	surfout	C
SRR8356915	15.95	V209I	2	S11	NW11	83	mNGS + PCR-tiling	A82		276	208	strand							68+	No	0.06	334	172	VAL	1	Turn	123	48	31	17.1	4	-	-2.21	-1.57	87.45	interface	C
SRR8356915	10.4	Y57C	3	S11	NW11	83	mNGS + PCR-tiling	A82		386	57	coil							68+	No	0	301	215	SER	1	Turn	144	43	16	0	2	-	-0.55	0.01	35.68	interface	B
SRR8356915	20.3	A171V	3	S11	NW11	83	mNGS + PCR-tiling	A82		501	172	coil							68+	No	0.7	260	222	ALA	2	Turn	125	84	9	6	3	-	-2.21	-1.08	105.11	interface	B
SRR8356915	55.61	D136G	1	S11	NW11	83	mNGS + PCR-tiling	A82		701	134	helix							68+	No	0.63	264	143	HIS	1	Coil	152	86	31	56.5	3	-	-2.21	-0.46	107.23	interface	A
SRR8356915	99.85	T188I	1	S11	NW11	83	mNGS + PCR-tiling	A82		753	186	helix							68+	No	0.53	324	161	ILE	1	Turn	126	55	32	3	5	-	-4.58	-2.6	204.3	interface	A
SRR8356922	99.54	I28V	2	S11	BAL11b	73	PCR-tiling	A82		96	28	strand							68+	No	0	340	231	VAL		Turn	124	17	23	3.5		-	0	0	0.11	core	C
SRR8356923	79.9	E159G	2	S11	BAL11c	90	PCR-tiling	A82		227	159	helix	2	159	HRV-B14	NIm-II	2416951	A227Q	68+	No	0.29	336	199	GLN		Coil	150	36	26	82.1		-	0	0	0	surfout	C
SRR8356923	85.72	V203A	1	S11	BAL11c	90	PCR-tiling	A82		768	201	turn							68+	No	0.34	342	175	THR		Turn	145	44	32	61.1		-	-0.47	-0.24	21.53	surfout	A
SRR8356909	25	T237A	3	S07	BAL7a	0	mNGS+ PCR-tiling	A58		566	237	coil							0	No	0.4	305	172	THR	1	Coil	146	60	26	73.7	1	-	-0.6	0.3	48.93	interface	B
SRR8356910	33.33	S74T	3	S07	BAL7b	68	mNGS+ PCR-tiling	A58		403	74	coil							68+	No	0.23	310	249	PRO	1	Coil	146	8	14	35.9	1	-	-0.5	-0.36	20.02	interface	B
SRR8356910	47.06	A139V	3	S07	BAL7b	68	mNGS+ PCR-tiling	A58		468	139	coil							68+	No	0.65	272	234	GLY		Coil	139	55	7	45.2		-	0	0	0	surfout	B
SRR8356914	100	S76T	2	S07	NW7	13	mNGS	A58		144	76	turn							2023-12-30	No	0.27	327	211	LYS		Coil	146	33	22	107.5		-	0	0	0	surfout	C
SRR8356929	26.52	V110I	2	S06	NW6	71	mNGS + PCR-tiling	A105		178	110	strand							68+	No	0	343	218	VAL		Strand	131	24	25	0		-	0	0	0	core	C
SRR8356929	16.58	Q226R	1	S06	NW6	71	mNGS + PCR-tiling	A105		792	225	helix							68+	No	0.49	282	136	GLU		Coil	153	78	34	107		-	-0.17	0.14	15.58	surfout	A
