## Supplemental table 2 for "Within-host rhinovirus evolution in upper and lower respiratory tract highlights capsid variability and mutation-independent compartmentalization"

Sample	AF	Change	VP	Patient	Sample ID	Day	Sequencing Method	Serotype	ChangeNum	1AYM_Position	1AYM_Position_Relative	Structure	VP_Epitope	residue_Epitope	REF_Epitope	site_Epitope	article_Epitope	1AYM_Position_Annotated_Epitope	Group	Interpentameter_Site	SurfaceArea	x	y	red	uc	sst	r	phi	psi	sasa	num_int	identity	ass_ene	solv_ene	bsa	cat	subunit
SRR8356913	31.81	G89D	3.0	S03	BAL3	28.0	PCR-tiling	B97	89.0	420	91.0	coil							12-30	No		286.0	211.0	SER		Turn	137.0	57.0	14.0	6.2		-	0.0	0.0	0.0	core	B
SRR8356913	15.2	N198S	1.0	S03	BAL3	28.0	PCR-tiling	B97	198.0	758	191.0	strand							12-30	No		322.0	176.0	TYR	1.0	Strand	129.0	51.0	28.0	2.7	5.0	-	-0.92	0.15	64.25	interface	A
SRR8356908	10.02	N198S	1.0	S04	BAL4	9.0	mNGS + PCR-tiling	B06	198.0	758	191.0	strand							9	No		322.0	176.0	TYR	1.0	Strand	129.0	51.0	28.0	2.7	5.0	-	-0.92	0.15	64.25	interface	A
SRR8356917	20.61	T180I	3.0	S03	NW3	29.0	mNGS + PCR-tiling	B97	180.0	511	182.0	turn							12-30	No		264.0	215.0	THR	2.0	310Helix	138.0	79.0	11.0	76.0	2.0	-	-1.36	-0.63	65.43	interface	B
SRR8356917	33.78	I224M	1.0	S03	NW3	29.0	mNGS + PCR-tiling	B97	224.0	784	217.0	strand							12-30	No		299.0	151.0	LEU		Strand	137.0	68.0	31.0	5.2		-	0.0	0.0	0.0	core	A
SRR8356908	82.63	V200I	2.0	S04	BAL4	9.0	mNGS + PCR-tiling	B06	200.0	269	201.0	strand							9	Yes		341.0	208.0	ILE	7.0	Strand	121.0	30.0	26.0	0.5	1.0	-	-0.17	-0.12	6.79	interface	C
SRR8356908	79.01	T265A	1.0	S04	BAL4	9.0	mNGS + PCR-tiling	B06	265.0	825	258.0	strand							9	No		311.0	176.0	HIS	1.0	Turn	146.0	56.0	26.0	37.0	3.0	-	-2.89	0.02	105.85	interface	A
SRR8356919	28.5	D177E	3.0	S04	NW4	8.0	PCR-tiling	B06	177.0	508	179.0	coil							8	No		275.0	202.0	THR	2.0	Turn	135.0	71.0	15.0	20.6	2.0	-	-0.9	-0.53	39.3	interface	B
SRR8356919	13.48	N61S	1.0	S04	NW4	8.0	PCR-tiling	B06	61.0	628	61.0	coil							8	No		276.0	199.0	THR	2.0	Bridge	115.0	71.0	16.0	5.2	1.0	-	-0.37	0.23	31.37	interface	A
SRR8356919	24.26	E95G	1.0	S04	NW4	8.0	PCR-tiling	B06	95.0	656	89.0	turn	1.0	95.0	HRV-B14	NIm-IA	2416951.0	E656N	8	No		293.0	138.0	ASN		AlphaHelix	153.0	73.0	34.0	82.8		-	0.0	0.0	0.0	surfout	A
SRR8356922	47.33	E91G	1.0	S11	BAL11b	73.0	PCR-tiling	A82		656	89.0	turn	1.0	95.0	HRV-B14	NIm-IA	2416951.0	E656N	68+	No	38%	293.0	138.0	ASN		AlphaHelix	153.0	73.0	34.0	82.8		-	0.0	0.0	0.0	surfout	A
SRR8356919	15.52	P155S	1.0	S04	NW4	8.0	PCR-tiling	B06	155.0	714	147.0	turn							8	No		317.0	148.0	PRO	1.0	Turn	134.0	61.0	34.0	17.6	3.0	-	-1.48	-0.71	70.6	interface	A
SRR8356919	36.68	D220H	1.0	S04	NW4	8.0	PCR-tiling	B06	220.0	780	213.0	turn							8	No		316.0	159.0	ASP	1.0	Coil	134.0	59.0	31.0	47.6	1.0	-	-0.57	-0.22	28.95	interface	A
SRR8356922	31.3	D215H	1.0	S11	BAL11b	73.0	PCR-tiling	A82		780	213.0	turn							68+	No	22%	316.0	159.0	ASP	1.0	Coil	134.0	59.0	31.0	47.6	1.0	-	-0.57	-0.22	28.95	interface	A
SRR8356920	10.23	E64V	1.0	S02	NW2	0.0	mNGS	C36	64.0	631	64.0	helix							0	No		280.0	188.0	GLU	1.0	310Helix	121.0	71.0	19.0	33.9	4.0	-	-4.21	1.71	152.04	interface	A
SRR8356927	99.11	I32V	2.0	S12	BAL12b	108.0	mNGS	C28	32.0	100	32.0	strand							68+	No		332.0	213.0	VAL	1.0	Strand	122.0	30.0	23.0	10.2	1.0	-	-0.86	-0.61	34.03	interface	C
SRR8356927	88.36	G137S	2.0	S12	BAL12b	108.0	mNGS	C28	137.0	205	137.0	turn							68+	No		322.0	184.0	LYS		Turn	151.0	48.0	26.0	50.8		-	0.0	0.0	0.31	surfout	C
SRR8356905	11.81	T137I	2.0	S08	BAL8	13.0	mNGS	A78		205	137.0	turn							12-30	No	8%	322.0	184.0	LYS		Turn	151.0	48.0	26.0	50.8		-	0.0	0.0	0.31	surfout	C
SRR8356928	32.22	K140E	1.0	S12	BAL12a	72.0	mNGS	C28	140.0	718	151.0	strand							68+	No		309.0	145.0	ILE		Coil	142.0	65.0	34.0	63.5		-	0.0	0.0	0.0	surfout	A
SRR8356905	100.0	M154I	1.0	S08	BAL8	13.0	mNGS	A78		718	151.0	strand							12-30	No	19%	309.0	145.0	ILE		Coil	142.0	65.0	34.0	63.5		-	0.0	0.0	0.0	surfout	A
SRR8356910	45.1	V154I	1.0	S07	BAL7b	68.0	mNGS+ PCR-tiling	A58		718	151.0	strand							68+	No	19%	309.0	145.0	ILE		Coil	142.0	65.0	34.0	63.5		-	0.0	0.0	0.0	surfout	A
SRR8356928	13.35	V189I	1.0	S12	BAL12a	72.0	mNGS	C28	189.0	769	202.0	strand							68+	No		340.0	174.0	TYR		Turn	149.0	45.0	32.0	150.3		-	-1.06	-0.35	55.56	surfout	A
SRR8356929	27.69	A203T	1.0	S06	NW6	71.0	mNGS + PCR-tiling	A105		769	202.0	strand							68+	No	55%	340.0	174.0	TYR		Turn	149.0	45.0	32.0	150.3		-	-1.06	-0.35	55.56	surfout	A
SRR8356925	26.26	N166K	2.0	S09	BAL9b	12.0	mNGS	A102		232	164.0	turn							12-30	No	10%	331.0	183.0	LYS		Turn	149.0	45.0	28.0	52.4		-	-1.19	0.18	35.54	surfout	C
SRR8356922	42.19	Y165S	2.0	S11	BAL11b	73.0	PCR-tiling	A82		232	164.0	turn							68+	No	10%	331.0	183.0	LYS		Turn	149.0	45.0	28.0	52.4		-	-1.19	0.18	35.54	surfout	C
SRR8356925	58.71	Q185R	3.0	S09	BAL9b	12.0	mNGS	A102		514	185.0	turn							12-30	No	5%	271.0	217.0	SER		Coil	134.0	69.0	11.0	37.9		-	-0.03	0.03	3.11	surfout	B
SRR8356925	27.27	K275E	1.0	S09	BAL9b	12.0	mNGS	A102		834	267.0	coil							12-30	No	35%	307.0	195.0	SER		Turn	153.0	51.0	21.0	61.4		-	0.0	0.0	0.0	surfout	A
SRR8356910	44.44	D270N	1.0	S07	BAL7b	68.0	mNGS+ PCR-tiling	A58		834	267.0	coil							68+	No	35%	307.0	195.0	SER		Turn	153.0	51.0	21.0	61.4		-	0.0	0.0	0.0	surfout	A
SRR8356926	24.24	T74A	2.0	S09	BAL9a	0.0	mNGS	A102		142	74.0	coil							0	No	61%	331.0	219.0	THR		Turn	149.0	27.0	22.0	117.2		-	0.0	0.0	0.0	surfout	C
SRR8356926	25.74	I123V	2.0	S09	BAL9a	0.0	mNGS	A102		191	123.0	strand							0	No	0%	325.0	215.0	LEU		Strand	134.0	31.0	21.0	0.0		-	-0.03	-0.02	1.21	core	C
SRR8356905	14.89	V140I	2.0	S08	BAL8	13.0	mNGS	A78		208	140.0	coil							12-30	No	12%	322.0	179.0	VAL		Turn	149.0	50.0	27.0	40.0		-	0.0	0.0	0.01	surfout	C
SRR8356905	22.37	I155T	2.0	S08	BAL8	13.0	mNGS	A78		223	155.0	helix							12-30	No	19%	338.0	208.0	GLU		Strand	146.0	31.0	25.0	65.2		-	0.0	0.0	0.0	surfout	C
SRR8356905	24.84	N164S	2.0	S08	BAL8	13.0	mNGS	A78		230	162.0	turn	2.0	162.0	HRV-B14	NIm-II	2416951.0	V230N	12-30	No	43%	332.0	189.0	ASN		Turn	153.0	42.0	27.0	78.0		-	0.0	0.0	0.0	surfout	C
SRR8356922	44.88	T163I	2.0	S11	BAL11b	73.0	PCR-tiling	A82		230	162.0	turn	2.0	162.0	HRV-B14	NIm-II	2416951.0	V230N	68+	No	43%	332.0	189.0	ASN		Turn	153.0	42.0	27.0	78.0		-	0.0	0.0	0.0	surfout	C
SRR8356905	11.21	S104N	3.0	S08	BAL8	13.0	mNGS	A78		433	104.0	coil							12-30	No	0%	286.0	199.0	SER		AlphaHelix	132.0	63.0	17.0	0.1		-	0.0	0.0	0.0	core	B
SRR8356923	47.64	S103N	3.0	S11	BAL11c	90.0	PCR-tiling	A82		433	104.0	coil							68+	No	0%	286.0	199.0	SER		AlphaHelix	132.0	63.0	17.0	0.1		-	0.0	0.0	0.0	core	B
SRR8356905	13.58	T219A	1.0	S08	BAL8	13.0	mNGS	A78		783	216.0	turn							12-30	No	0%	306.0	150.0	THR		Strand	138.0	65.0	32.0	6.2		-	0.0	0.0	0.0	core	A
SRR8356905	21.21	Y263H	1.0	S08	BAL8	13.0	mNGS	A78		827	260.0	coil							12-30	No	0%	315.0	170.0	HIS		Turn	138.0	56.0	28.0	18.3		-	-0.11	-0.06	4.93	surfout	A
SRR8356924	97.09	N145K	2.0	S10	BAL10b	190.0	mNGS	A39		213	145.0	strand							68+	No	52%	343.0	187.0	LYS		310Helix	147.0	39.0	30.0	129.6		-	-0.29	-0.21	11.58	surfout	C
SRR8356929	12.72	K145R	2.0	S06	NW6	71.0	mNGS + PCR-tiling	A105		213	145.0	strand							68+	No	52%	343.0	187.0	LYS		310Helix	147.0	39.0	30.0	129.6		-	-0.29	-0.21	11.58	surfout	C
SRR8356924	96.13	H29Q	3.0	S10	BAL10b	190.0	mNGS	A39		358	29.0	coil							68+	No	82%	315.0	151.0	HIS	1.0	Coil	116.0	61.0	33.0	13.9	3.0	-	-3.69	-0.51	156.53	interface	B
SRR8356924	87.1	P25S	1.0	S10	BAL10b	190.0	mNGS	A39		592	25.0	coil							68+	Yes	62%	283.0	255.0	PRO	1.0	Coil	115.0	2.0	7.0	63.5	1.0	-	-1.2	-0.85	47.5	interface	A
SRR8356924	12.11	M141T	1.0	S10	BAL10b	190.0	mNGS	A39		707	140.0	strand							68+	No	0%	283.0	142.0	MET		Strand	140.0	77.0	32.0	0.0		-	0.0	0.0	0.0	core	A
SRR8356924	53.93	V244I	1.0	S10	BAL10b	190.0	mNGS	A39		810	243.0	turn							68+	No	1%	301.0	174.0	THR		Strand	120.0	62.0	25.0	13.0		-	0.0	0.0	0.11	core	A
SRR8356907	10.26	V57A	4.0	S05	BAL5	20.0	mNGS	A57		57	57.0	helix							12-30	Yes
SRR8356907	10.13	S261N	2.0	S05	BAL5	20.0	mNGS	A57		326	258.0	strand							12-30	No	10%	356.0	177.0	THR	1.0	Coil	137.0	39.0	35.0	10.2	1.0	-	-1.09	-0.71	45.16	interface	C
SRR8356907	32.11	T260K	1.0	S05	BAL5	20.0	mNGS	A57		826	259.0	coil							12-30	No	0%	310.0	171.0	THR	1.0	Turn	141.0	58.0	27.0	6.5	2.0	-	-0.71	-0.05	44.13	interface	A
SRR8356930	11.99	K232Q	1.0	S05	NW5	15.0	mNGS	A57		798	231.0	helix							12-30	No	31%	281.0	152.0	LYS	2.0	Strand	150.0	77.0	29.0	54.4	1.0	-	-0.63	0.06	19.07	interface	A
SRR8356915	18.88	E45G	4.0	S11	NW11	83.0	mNGS + PCR-tiling	A82		45	45.0	turn							68+	No
SRR8356915	28.47	F46L	4.0	S11	NW11	83.0	mNGS + PCR-tiling	A82		46	46.0	turn							68+	No
SRR8356915	12.16	A29T	2.0	S11	NW11	83.0	mNGS + PCR-tiling	A82		97	29.0	strand							68+	No	0%	332.0	229.0	ALA	1.0	Coil	124.0	20.0	21.0	10.4	2.0	-	-0.91	-0.57	38.85	interface	C
SRR8356915	41.57	R73G	2.0	S11	NW11	83.0	mNGS + PCR-tiling	A82		141	73.0	coil							68+	No	23%	330.0	225.0	SER		Turn	148.0	23.0	21.0	56.5		-	0.0	0.0	0.0	surfout	C
SRR8356915	13.4	E161G	2.0	S11	NW11	83.0	mNGS + PCR-tiling	A82		228	160.0	coil							68+	No	82%	335.0	198.0	VAL		Coil	155.0	37.0	26.0	148.1		-	0.0	0.0	0.0	surfout	C
SRR8356915	15.95	V209I	2.0	S11	NW11	83.0	mNGS + PCR-tiling	A82		276	208.0	strand							68+	No	6%	334.0	172.0	VAL	1.0	Turn	123.0	48.0	31.0	17.1	4.0	-	-2.21	-1.57	87.45	interface	C
SRR8356915	10.4	Y57C	3.0	S11	NW11	83.0	mNGS + PCR-tiling	A82		386	57.0	coil							68+	No	0%	301.0	215.0	SER	1.0	Turn	144.0	43.0	16.0	0.0	2.0	-	-0.55	0.01	35.68	interface	B
SRR8356915	20.3	A171V	3.0	S11	NW11	83.0	mNGS + PCR-tiling	A82		501	172.0	coil							68+	No	70%	260.0	222.0	ALA	2.0	Turn	125.0	84.0	9.0	6.0	3.0	-	-2.21	-1.08	105.11	interface	B
SRR8356915	55.61	D136G	1.0	S11	NW11	83.0	mNGS + PCR-tiling	A82		701	134.0	helix							68+	No	63%	264.0	143.0	HIS	1.0	Coil	152.0	86.0	31.0	56.5	3.0	-	-2.21	-0.46	107.23	interface	A
SRR8356915	99.85	T188I	1.0	S11	NW11	83.0	mNGS + PCR-tiling	A82		753	186.0	helix							68+	No	53%	324.0	161.0	ILE	1.0	Turn	126.0	55.0	32.0	3.0	5.0	-	-4.58	-2.6	204.3	interface	A
SRR8356922	99.54	I28V	2.0	S11	BAL11b	73.0	PCR-tiling	A82		96	28.0	strand							68+	No	0%	340.0	231.0	VAL		Turn	124.0	17.0	23.0	3.5		-	0.0	0.0	0.11	core	C
SRR8356923	79.9	E159G	2.0	S11	BAL11c	90.0	PCR-tiling	A82		227	159.0	helix	2.0	159.0	HRV-B14	NIm-II	2416951.0	A227Q	68+	No	29%	336.0	199.0	GLN		Coil	150.0	36.0	26.0	82.1		-	0.0	0.0	0.0	surfout	C
SRR8356923	85.72	V203A	1.0	S11	BAL11c	90.0	PCR-tiling	A82		768	201.0	turn							68+	No	34%	342.0	175.0	THR		Turn	145.0	44.0	32.0	61.1		-	-0.47	-0.24	21.53	surfout	A
SRR8356909	25.0	T237A	3.0	S07	BAL7a	0.0	mNGS+ PCR-tiling	A58		566	237.0	coil							0	No	40%	305.0	172.0	THR	1.0	Coil	146.0	60.0	26.0	73.7	1.0	-	-0.6	0.3	48.93	interface	B
SRR8356910	33.33	S74T	3.0	S07	BAL7b	68.0	mNGS+ PCR-tiling	A58		403	74.0	coil							68+	No	23%	310.0	249.0	PRO	1.0	Coil	146.0	8.0	14.0	35.9	1.0	-	-0.5	-0.36	20.02	interface	B
SRR8356910	47.06	A139V	3.0	S07	BAL7b	68.0	mNGS+ PCR-tiling	A58		468	139.0	coil							68+	No	65%	272.0	234.0	GLY		Coil	139.0	55.0	7.0	45.2		-	0.0	0.0	0.0	surfout	B
SRR8356914	100.0	S76T	2.0	S07	NW7	13.0	mNGS	A58		144	76.0	turn							12-30	No	27%	327.0	211.0	LYS		Coil	146.0	33.0	22.0	107.5		-	0.0	0.0	0.0	surfout	C
SRR8356929	26.52	V110I	2.0	S06	NW6	71.0	mNGS + PCR-tiling	A105		178	110.0	strand							68+	No	0%	343.0	218.0	VAL		Strand	131.0	24.0	25.0	0.0		-	0.0	0.0	0.0	core	C
SRR8356929	16.58	Q226R	1.0	S06	NW6	71.0	mNGS + PCR-tiling	A105		792	225.0	helix							68+	No	49%	282.0	136.0	GLU		Coil	153.0	78.0	34.0	107.0		-	-0.17	0.14	15.58	surfout	A
